# An apical protein, Pcr2, is required for persistent movement by the human parasite *Toxoplasma gondii*

**DOI:** 10.1101/2022.05.20.492694

**Authors:** Jonathan Munera Lopez, Isadonna F. Tengganu, Jun Liu, John Murray, Luisa F. Arias Padilla, Ying Zhang, Peter T. Brown, Laurence Florens, Ke Hu

**Affiliations:** Biodesign Center for Mechanisms of Evolution/School of Life Sciences, Arizona State University, USA; Department of Biology, Indiana University, USA; Berkgen Biopharmaceuticals, Shenzhen, China; Stowers Institute for Medical Research, Kansas City, USA; Department of Physics and Center for Biological Physics, Arizona State University, USA

## Abstract

The phylum Apicomplexa includes thousands of species of unicellular parasites that cause a wide range of human and animal diseases such as malaria and toxoplasmosis. To infect, the parasite must first initiate active movement to disseminate through tissue and invade into a host cell, and then cease moving once inside. The parasite moves by gliding on a surface, propelled by an internal cortical actomyosin-based motility apparatus. One of the most effective invaders in Apicomplexa is *Toxoplasma gondii*, which can infect any nucleated cell and any warm-blooded animal. During invasion, the parasite first makes contact with the host cell “head-on” with the apical complex, which features an elaborate cytoskeletal apparatus and associated structures. Here we report the identification and characterization of a new component of the apical complex, <u>P</u>re<u>c</u>onoidal <u>r</u>egion protein <u>2</u> (Pcr2). Pcr2 knockout parasites replicate normally, but they are severely diminished in their capacity for host tissue destruction due to significantly impaired invasion and egress, two vital steps in the lytic cycle. When stimulated for calcium-induced egress, Pcr2 knockout parasites become active, and secrete effectors to lyse the host cell. Calcium-induced secretion of the major adhesin, MIC2, also appears to be normal. However, the movement of the Pcr2 knockout parasite is spasmodic, which drastically compromises egress. In addition to faulty motility, the ability of the Pcr2 knockout parasite to assemble the moving junction is impaired. Both defects likely contribute to the poor efficiency of invasion. Interestingly, actomyosin activity, as indicated by the motion of mEmerald tagged actin chromobody, appears to be largely unperturbed by the loss of Pcr2, raising the possibility that Pcr2 may act downstream of or in parallel with the actomyosin machinery.
