## Supplementary material for "An apical protein, Pcr2, is required for persistent movement by the human parasite *Toxoplasma gondii*": TableS2

### Sheet: Sheet1
Table S1. Primers used in this study
Plasmid name	Primer name	Sequence (5' to 3')
ptubA1-mEmeraldFP-Pcr1	S1	GCATGGATCCGCGACGTCTCCGGGCGGGGAGA
	AS1	GCGCCTTAAGTCACTGTCTCTTGTCGACTTCC
ptubA1-mEmeraldFP-Pcr2	S2	GCGCAGATCTTGGTCTCTGCTTGGGTTCTCCG
	AS2	GCGCCTTAAGCTATTGCTTCGGTTTTGGTCCA
ptubA1-mEmeraldFP-Pcr3	S3	GCGCAGATCTCCTGTGAAGAAACAGGCGAA
	AS3	GCGCCTTAAGTCAGCTGACTAATCGGCTCA
ptubA1-mEmeraldFP-Pcr2_V2	S4	TACAAGTCCGGACTCAGATCTTGGTCTCTGCTTGGGTTCTCC
	AS4	GGCAGCTTCTGTTTACTTAACTATTGCTTCGGTTTTGGTCCAC
pTKO2_II-mEmeraldFP-Pcr2	S5	GATCCCACCGCGGTGGCGGCCGCCCTCACTTCGGTTGCTGTCAG
	AS5	GAATTCGTAGATATCCTCGACTTGTGCCGAGAAGTCGCG
	S6	CATTATACGAAGTTATAAGCTACGTCAAGCGTTCGTACCAC
	AS6	CGGGGCCCGTTAACGCTAGCTGGCTATGTCTGGTCGTTAGC
	S7	GATCTGTTTAAACGCGATATTACCAGTGAAATGGTGAGCAAGGGCGAG
	AS7	GTCGTAGTCAGGCCTCGGACCTATTGCTTCGGTTTTGGTCCAC
pPcr2-mNeongreenFP-LIC-DHFR	S8	TACTTCCAATCCAATTTAATGCGACCGTAGAAGGCCTC
	AS8	CTCGCCCTTGCTCACCATTTGCTTCGGTTTTGGTCCAC
	S9	GTGGACCAAAACCGAAGCAAATGGTGAGCAAGGGCGAG
	AS9	CAGCTTCTGTGGGCTGGGCGCGATAACTTCGTATAATGTATGCTATACGAAGTTATCTACTTGTACAGCTCGTCCATGC
