## Supplementary material for "An apical protein, Pcr2, is required for persistent movement by the human parasite *Toxoplasma gondii*": TableS3

### Sheet: Figure5A_replication
WT	replicate 1	replicate 2	replicate 3	replicate 4	WT_average # of replication
12hr	0.92	0.31	0.68	0.75	0.665
24hr	2.46	1.01	2.55	2.23	2.0625
36hr	5.7	2.17	4.23	4.16	4.065
KI	replicate 1	replicate 2	replicate 3	replicate 4	KI_average # of replication
12hr	1.03	0.28	0.7	0.86	0.7175
24hr	3	1.12	2.67	2.34	2.2825
36hr	5.65	2.48	4.28	4.28431	4.17358
KO	replicate 1	replicate 2	replicate 3	replicate 4	KO_average # of replication
12hr	0.81	0.17	0.63	0.64	0.5625
24hr	2.65	1.07	2.18	1.87	1.9425
36hr	5.05	2.48	3.72	3.77	3.755
Comp	replicate 1	replicate 2	replicate 3	replicate 4	Comp_average # of replication
12hr	0.86	0.26	0.65	0.82	0.6475
24hr	2.85	1.04	2.7	2.18812	2.19453
36hr	5.44	2.65686	4.25	4.24	4.14672

### Sheet: Figure6D_A23187_MIC2secretion
	replicate 1	replicate 2	replicate 3	Average secretion amount relative to WT
WT	1	1	1	1
KI	1.36561	0.949425	0.599771	0.971603
KO	1.21784	0.729152	0.75658	0.901192
Compl	0.952887	1.53197	0.662608	1.04916

### Sheet: Figure7C_trajectory_RunLength
parasite_id	Path Length (um)	# of sustained pauses	Average Run Length (um)
Wild-type	45.6278	0	45.6278
Wild-type	85.7361	2	28.5787
Wild-type	85.9785	0	85.9785
Wild-type	91.6263	1	45.8132
Wild-type	107.364	3	26.8409
Wild-type	184.73	3	46.1825
Pcr2KO	65.4619	6	9.35169
Pcr2KO	71.7855	1	35.8928
Pcr2KO	83.2119	6	11.8874
Pcr2KO	85.0469	6	12.1496
Pcr2KO	110.203	4	22.0405
Pcr2KO	124.181	5	20.6968
Complement	72.8398	2	24.2799
Complement	78.8745	3	19.7186
Complement	90.4917	1	45.2458
Complement	126.342	0	126.342
Complement	128.575	1	64.2874
Complement	135.594	1	67.797
Average Run Length (um)=Path Length (um)/(# of sustained pauses+1)
Sustained pauses: Pauses longer than ~ 11 sec

### Sheet: Figure10D_movingjunction
labeling pattern	Replicates	WT	KI	KO	COMP	WT-average	KI-average	KO-average	Comp-average
Ring+SAG1 incompl	replicate1	0.8125	0.866667	0.0833333	0.875	0.86131	0.822222	0.281339	0.784722
	replicate2	0.904762	0.8	0.222222	0.8125
	replicate3	0.866667	0.8	0.538462	0.666667
No Ring+SAG1 compl	replicate1	0	0	0.666667	0	0	0.0444444	0.547009	0.0486111
	replicate2	0	0.133333	0.666667	0.0625
	replicate3	0	0	0.307692	0.0833333
Ring+SAG1 compl	replicate1	0.125	0.133333	0.25	0.0625	0.117857	0.133333	0.101852	0.118056
	replicate2	0.0952381	0.0666667	0.0555556	0.125
	replicate3	0.133333	0.2	0	0.166667
No Ring+SAG1 incompl	replicate1	0.0625	0	0	0.0625	0.0208333	0	0.0698006	0.0486111
	replicate2	0	0	0.0555556	0
	replicate3	0	0	0.153846	0.0833333
